# Sea slugs unplugged: Review of subpopulation sampling in phylogeographic studies of nudibranchs and their allies

**DOI:** 10.64898/2026.10.29.762307

**Authors:** Michael W. Hart, Miranda T. Dennis

## Abstract

Nudibranchs and other sea slugs include many cryptic species groups with unknown phenotypic and ecological diversity. How broadly and deeply should researchers sample those cryptic species pairs to capture the genetic variation within each species and potential adaptive differences between species? Fast and inexpensive surveys of genetic diversity that sample a single well-known locus across the geographical range (“phylogeography unplugged”) have long been used to identify structured populations and guide choice of sampling localities for subsequent comparative genomic or phenotypic studies of the same species. Results from such studies might also be used to better understand the expected relationships between sampling and population structure in future comparative studies in other species (including many marine gastropods) for which an unplugged phylogeographic survey is not available or impractical. We reviewed analyses of molecular variance that used mitochondrial barcode sequences from marine sea slugs, and we asked whether there are characteristic patterns of subpopulation sampling that are associated with the magnitude and geographical scale of differentiation. We found wide variation in sampling designs: studies with both many and few samples discovered significant population differentiation or broadly similar distribution of haplotypes on both large and small spatial scales, in species from different higher taxonomic groups and oceans. We found two significant associations between sampling variables and population genetic variables, and we suggest using those associations to help guide (or understand the consequences of) sampling design in future studies.
