## Supplemental Data 1 for "Sea slugs unplugged: Review of subpopulation sampling in phylogeographic studies of nudibranchs and their allies": Appendix3.csv

Hart & Dennis. Sea slugs unplugged. Appendix 3. Principal components analysis (results	code).
species		number of subpopulations	total number of individuals	pairwise distance (median), km	range of study (largest distance), km	pairwise Fst (median)	smallest distance with a significant Fst, km	mode of development	study
Onchidium	reevesii	8	202	670	1858	0.004	295	feeding planktonic veliger	Zhou, N., et al. (2016). Genetic structure of Onchidium "struma" (Mollusca: Gastropoda: Eupulmonata) from the coastal area of China based on mtCOI. Mitochondrial DNA Part A, 27, 1319–1323
Eubranchulus	rupium	3	108	5846	6048	0.0155	305	feeding planktonic veliger	Grishina, D. Y., et al. (2024). Panmixia and local endemism: A revision of the Eubranchus rupium species complex with a description of new species. Invertebrate Systematics, 38, IS24032.
Pleurobranchaea	maculata	5	146	441	552	0.0175	553	feeding planktonic veliger	Yildrim, Y., et al. (2018). Genetic structure of the grey side-gilled sea slug (Pleurobranchaea maculata) in coastal waters of new Zealand. PLoS ONE, 13, e0202197.
Alderia	harvardiensis	10	94	4097	10362	0.039	524	feeding planktonic veliger	Ellingson, R. A., et al. (2025). Coastal elites: Recurrent trans-Arctic migration and vicariance in a cosmopolitan sea slug driven by Pleistocene glacial cycles. Zoologica Scripta, 54, 851–869
Elysia	taino	7	56	610	2051	0.0815	1492	feeding planktonic veliger	Krug, P., et al. (2026). Integrating host use and dispersal ability with species delimitation to unravel a cyptic radiation of photosynthetic sea slugs. Biological Journal of the Linnean Society, 147, blaf111.
Costasiella	ocellifera	12	151	740	2878	0.087	66	feeding planktonic veligers and direct development (polymorphic)	Ellingson, R. A., & Krug, P. J. (2015). Reduced genetic diversity and increased reproductive isolation follow population-level loss of larval dispersal in a marine gastropod. Evolution, 70, 18–37.
Elysia	zuleicae	13	155	1147	3132	0.0883	137	feeding and nonfeeding planktonic veligers (polymorphic)	Krug, P., et al. (2026). Integrating host use and dispersal ability with species delimitation to unravel a cyptic radiation of photosynthetic sea slugs. Biological Journal of the Linnean Society, 147, blaf111.
Austrodoris	kerguelenensis 29	5	279	515	1067	0.154	119	direct development; no planktonic larva	Maroni, P. J., & N. G. Wilson (2022). Multiple Doris "kerguelenensis" (Nudibranchia) species span the Antarctic Polar Front. Ecology and Evolution, 12, e9333.
Aplysia	dactylomela	2	19	8134	8134	0.160	8135	feeding planktonic veliger	Valdés, Á., et al. (2013). The origin and dispersal pathway of the spotted sea hare Aplysia dactylomela (Mollusca: Opisthobranchia) in the Mediterranean Sea. Aquatic Invasions, 8, 427–436.
Glaucus	atlanticus	5	97	12944	32647	0.244	8672	feeding planktonic veliger	Churchill, C. K. C., et al. (2014). Afro-Eurasia and the Americas present barriers to gene flow for the cosmopolitan neustonic nudibranch Glaucus atlanticus. Marine Biology, 161, 899–910.
Cyerce	nicholasi	4	16	204	359	0.44315	82	nonfeeding planktonic veliger	Moreno, K., et al. (2024). A cryptic radiation of Caribbean sea slugs revealed by integrative analysis: Cyerce 'antillensis' (Sacoglossa: Caliphyllidae) is six distinct species. Zoological Journal of the Linnean Society, 200, 940–979.
Austrodoris	kerguelenensis 24	8	356	1012	2163	0.452	101	direct development; no planktonic larva	Maroni, P. J., & N. G. Wilson (2022). Multiple Doris "kerguelenensis" (Nudibranchia) species span the Antarctic Polar Front. Ecology and Evolution, 12, e9333.
Onchidoris	muricata	4	151	3775	7548	0.56	264	feeding planktonic veliger	Ekimova, I. A., et al. (2023). Unity in diversity: Morphological and genetic avariability, integrative systematics, and phylogeography of the widespread nudibranch mollusc Onchidoris muricata. Systematics and Biodiversity, 21, 2246472.
Austrodoris	kerguelenensis 28	2	79	7605	7605	0.588	7605	direct development; no planktonic larva	Maroni, P. J., & N. G. Wilson (2022). Multiple Doris "kerguelenensis" (Nudibranchia) species span the Antarctic Polar Front. Ecology and Evolution, 12, e9333.
Dondice	parguerensis	2	43	1899	1899	0.625	1899	feeding planktonic veliger	García-Méndez, K., et al. (2022). Integrative systematics of the genus Dondice Marcus, 1958 (Gastropoda, Nudibranchia, Myrrhinidae) in the western Atlantic. Marine Biodiversity, 52, 42.
Elysia	papillosa	9	110	1448	3132	0.653	82	feeding and nonfeeding planktonic veligers (polymorphic)	Krug, P., et al. (2026). Integrating host use and dispersal ability with species delimitation to unravel a cyptic radiation of photosynthetic sea slugs. Biological Journal of the Linnean Society, 147, blaf111.
Phidiana	hiltoni	3	42	304	377	0.660	304	nonfeeding planktonic veliger	King, C. J., et al. (2019). Range expansion or range shift? Population genetics and historic range data analyses of the predatory benthic sea slug Phidiana hiltoni (Mollusca, Gastropoda, Nudibranchia). Bulletin of the Southern California Academy of Sciences, 118, 1–20.
Goniobranchus	splendidus	5	105	432	847	0.715	93	nonfeeding planktonic veliger	Winters, A. E., et al. (2017). Stabilizing selection on individual pattern elements of aposematic signals. Proceedings of the Royal Society B, 284, 20170926.
Elysia	patina	3	21	250	418	0.83	168	nonfeeding planktonic veliger	Krug, P., et al. (2026). Integrating host use and dispersal ability with species delimitation to unravel a cyptic radiation of photosynthetic sea slugs. Biological Journal of the Linnean Society, 147, blaf111.
Phyllaplysia	taylori	11	160	849	1963	0.850	133	direct development; no planktonic larva	Louie, K. D. (2003). Genetic structure and phylogeography of four Eastern Pacific estuarine species, with an emphasis on eelgrass dependent taxa [Doctoral dissertation, University of California, Los Angeles].
Claude prompts and responses:
I want to do a principal components analysis of 6 variables for 20 instances. Each instance is a study of population structure, and the variables are characteristics of the study. I want to use standardized variable values.
Here are the full PCA results.
Standardized data matrix (Z-scores):
Instance	N	n	distance	range	FST	smallest FST
Dondice parguerensis	-1.1616	-0.8806	-0.2158	-0.3954	0.8677	0.1205
Eubranchulus rupium	-0.8748	-0.1324	0.9244	0.1796	-1.1535	-0.4323
Glaucus atlanticus	-0.3012	-0.259	2.9747	3.8656	-0.3958	2.4696
Phidiana hiltoni	-0.8748	-0.8921	-0.6766	-0.6063	0.9837	-0.4327
Pleurobranchaea maculata	-0.3012	0.305	-0.637	-0.582	-1.1469	-0.3463
Austrodoris kerguelenensis 24	0.5593	2.7223	-0.472	-0.3588	0.294	-0.5031
Austrodoris kerguelenensis 28	-1.1616	-0.4662	1.4325	0.3954	0.745	2.0996
Austrodoris kerguelenensis 29	-0.3012	1.836	-0.6156	-0.5107	-0.6942	-0.4968
Goniobranchus splendidus	-0.3012	-0.1669	-0.6396	-0.5411	1.1661	-0.5058
Onchidoris muricata	-0.588	0.3626	0.3261	0.3875	0.6521	-0.4465
Aplysia dactylomela	-1.1616	-1.1568	1.5853	0.4687	-0.6743	2.2834
Phyllaplysia taylori	1.4198	0.4662	-0.5191	-0.3865	1.6138	-0.492
Alderia harvardiensis	1.133	-0.2935	0.4191	0.7774	-1.0756	-0.3564
Costasiella ocellifera	1.7066	0.3626	-0.5506	-0.2597	-0.9164	-0.5152
Cyerce nicholasi	-0.588	-1.1914	-0.7054	-0.6088	0.2646	-0.5097
Elysia papillosa	0.8461	-0.1094	-0.3461	-0.2245	0.9605	-0.5097
Elysia patina	-0.8748	-1.1338	-0.6922	-0.6006	1.5475	-0.4798
Elysia taino	0.2725	-0.7309	-0.5882	-0.3743	-0.9346	-0.0206
Elysia zuleicae	1.9934	0.4086	-0.433	-0.2245	-0.9121	-0.4906
Onchidium reevesii	0.5593	0.9496	-0.5708	-0.401	-1.1916	-0.4358
Correlation matrix:
	N	n	distance	range	FST
n	0.4364
distance	-0.3195	-0.2198
range	-0.077	-0.105	0.8913
FST	-0.2508	-0.2103	-0.1769	-0.1924
smallest FST	-0.408	-0.3206	0.8692	0.7038	-0.0727
Eigenvalues and variance explained:
PC	Eigenvalue	% Variance	Cumulative %
PC1	2.8997	48.33%	48.33%
PC2	1.5573	25.96%	74.28%
PC3	0.7063	11.77%	86.05%
PC4	0.5691	9.48%	95.54%
PC5	0.2181	3.64%	99.18%
PC6	0.0495	0.82%	100.00%
PC1 and PC2 together account for 74.3% of the total variance. The first three PCs capture 86.1%.
Loadings (eigenvectors):
	N	n	distance	range	FST	smallest FST
PC1	-0.2794	-0.242	0.5627	0.4966	-0.0599	0.5446
PC2	-0.5307	-0.5151	-0.1576	-0.2927	0.5852	-0.0071
PC3	0.2087	0.4974	0.117	0.2614	0.7899	0.0557
PC4	0.7088	-0.6512	-0.0256	0.2039	0.1638	-0.0672
PC5	0.285	0.0661	-0.0852	-0.5557	0.0251	0.7731
PC6	0.1148	-0.0178	0.7981	-0.4991	0.0499	-0.3131
PC1 is dominated by V1, V3, and V4 (geographic/distance variables) with V5 and V6 loading negatively. PC2 is mainly V2 positive, with V5 and V6 negative.
PC scores:
Instance	PC1	PC2	PC3	PC4	PC5	PC6
Dondice parguerensis	0.2337	1.7267	-0.1169	-0.1909	-0.0362	-0.087	planktotrophic
Aplysia dactylomela	3.0132	0.4144	-0.9153	-0.2789	0.9453	0.1699	planktotrophic
Onchidoris muricata	0.1702	0.3453	0.6873	-0.4454	-0.7155	0.1653	planktotrophic
Elysia taino	-0.3714	-0.1127	-1.2128	0.4561	0.248	-0.2785	planktotrophic
Eubranchulus rupium	0.7194	-0.3378	-1.0285	-0.6808	-0.7998	0.6278	planktotrophic
Pleurobranchaea maculata	-0.757	-0.3952	-1.063	-0.6791	0.0155	-0.2067	planktotrophic
Onchidium reevesii	-1.0724	-1.2729	-0.5482	-0.4551	0.1269	-0.1312	planktotrophic
Alderia harvardiensis	0.2466	-1.3706	-0.5267	0.9896	-0.4667	0.1397	planktotrophic
Glaucus atlanticus	5.1088	-1.5564	0.9918	0.4364	-0.6051	-0.3782	planktotrophic
Elysia patina	-0.5228	2.2422	0.2112	0.2994	-0.2637	-0.1054
Phidiana hiltoni	-0.5159	1.7866	-0.1109	0.0449	-0.2236	-0.1373
Cyerce nicholasi	-0.54	1.3735	-0.7762	0.3306	-0.2354	-0.1326
Goniobranchus splendidus	-0.8493	1.191	0.5308	0.0263	-0.1035	-0.0554
Austrodoris kerguelenensis 28	2.5386	0.9362	0.502	-0.4948	0.9383	0.2006
Elysia papillosa	-0.8512	0.2933	0.7534	0.8256	0.0182	0.1424
Phyllaplysia taylori	-1.3581	0.1493	1.6137	0.9347	0.3546	0.1678
Austrodoris kerguelenensis 29	-1.1891	-0.942	0.0687	-1.5778	-0.0297	-0.1828
Austrodoris kerguelenensis 24	-1.5504	-1.3439	1.5259	-1.3555	0.1975	-0.0098
Costasiella ocellifera	-1.2291	-1.4623	-0.3484	0.8191	0.2803	-0.0048
Elysia zuleicae	-1.2236	-1.6647	-0.2379	0.9956	0.3546	0.096
Glaucus atlanticus stands out as a strong outlier on PC1 (score = 5.10), driven by its very large V3 value. Aplysia dactylomela and Doris kerguelenensis 28 also score high on PC1. Elysia patina scores highest on PC2, largely due to its high V2 value.
G. atlanticus larvae are planktotrophic (Ross & Quetin 1990); so are Onchidium struma (Shen et al. 2006)
nine planktotrophs	0.2337	-0.3378
eleven others	-0.8512	0.2933
Claude Sonnet 4.6 script
python3 << 'PYEOF'
import numpy as np
raw = [
("Dondice"	"parguerensis"	2	43	1899	1899	0.625	1899)
("Eubranchulus"	"rupium"	3	108	5846	6048	0.0155	305)
("Glaucus"	"atlanticus"	5	97	12944	32647	0.244	8672)
("Phidiana"	"hiltoni"	3	42	304	377	0.66	304)
("Pleurobranchaea"	"maculata"	5	146	441	552	0.0175	553)
("Austrodoris"	"kerguelenensis 24"	8	356	1012	2163	0.452	101)
("Austrodoris"	"kerguelenensis 28"	2	79	7605	7605	0.588	7605)
("Austrodoris"	"kerguelenensis 29"	5	279	515	1067	0.154	119)
("Goniobranchus"	"splendidus"	5	105	432	847	0.715	93)
("Onchidoris"	"muricata"	4	151	3775	7548	0.56	264)
("Aplysia"	"dactylomela"	2	19	8134	8134	0.16	8135)
("Phyllaplysia"	"taylori"	11	160	849	1963	0.85	133)
("Alderia"	"harvardiensis"	10	94	4097	10362	0.039	524)
("Costasiella"	"ocellifera"	12	151	740	2878	0.087	66)
("Cyerce"	"nicholasi"	4	16	204	359	0.44315	82)
("Elysia"	"papillosa"	9	110	1448	3132	0.653	82)
("Elysia"	"patina"	3	21	250	418	0.83	168)
("Elysia"	"taino"	7	56	610	2051	0.0815	1492)
("Elysia"	"zuleicae"	13	155	1147	3132	0.0883	137)
("Onchidium"	"reevesii"	8	202	670	1858	0.004	295)
]
labels = [f"{g} {s}" for g	s	*_ in raw]
X = np.array([[v1	v2	v3	v4	v5	v6] for _	_	v1	v2	v3
means = X.mean(axis=0)
stds = X.std(axis=0	ddof=1)
Z = (X - means) / stds
print("Standardized data matrix (20 x 6):")
print(f"{'Instance':<30} {'V1':>8} {'V2':>8} {'V3':>8} {'V4':>8} {'V5':>8} {'V6':>8}")
print('-'*78)
for i	label in enumerate(labels):
print(f"{label:<30} " + " ".join(f"{Z[i	j]:8.4f}" for j in range(6)))
n = Z.shape[0]
C = (Z.T @ Z) / (n - 1)
print("\nCorrelation matrix:")
print(f"{'':>4} {'V1':>8} {'V2':>8} {'V3':>8} {'V4':>8} {'V5':>8} {'V6':>8}")
for i in range(6):
print(f"V{i+1} " + " ".join(f"{C[i	j]:8.4f}" for j in range(6)))
eigenvalues	eigenvectors = np.linalg.eigh(C)
idx = np.argsort(eigenvalues)[::-1]
eigenvalues = eigenvalues[idx]
eigenvectors = eigenvectors[:	idx]
for j in range(6):
if eigenvectors[np.argmax(np.abs(eigenvectors[:	j]))	j] < 0:
eigenvectors[:	j] = -eigenvectors[:	j]
var_exp = eigenvalues / eigenvalues.sum() * 100
cum_var = np.cumsum(var_exp)
print("\nEigenvalues and variance explained:")
print(f"{'PC':<4} {'Eigenvalue':>12} {'% Variance':>12} {'Cumulative %':>12}")
print('-'*44)
for i in range(6):
print(f"PC{i+1:<2} {eigenvalues[i]:12.4f} {var_exp[i]:12.4f} {cum_var[i]:12.4f}")
print("\nEigenvectors (loadings):")
print(f"{'':>4} {'V1':>8} {'V2':>8} {'V3':>8} {'V4':>8} {'V5':>8} {'V6':>8}")
for i in range(6):
print(f"PC{i+1:<2} " + " ".join(f"{eigenvectors[j	i]:8.4f}" for j in range(6)))
scores = Z @ eigenvectors
print("\nPC scores:")
print(f"{'Instance':<30} {'PC1':>8} {'PC2':>8} {'PC3':>8} {'PC4':>8} {'PC5':>8} {'PC6':>8}")
print('-'*78)
for i	label in enumerate(labels):
print(f"{label:<30} " + " ".join(f"{scores[i	j]:8.4f}" for j in range(6)))
PYEOF
